# Combining Cas9 and dCas9 facilitates genome editing in genes associated with viability or welfare issues, or within paralogous gene clusters

**DOI:** 10.64898/2026.05.05.721005

**Authors:** Skevoulla Christou, Connor Macfarlane, Adam Caulder, Gemma F. Codner, Sarah N. Dowding, Matthew Mackenzie, Jade Desjardins, Karen J. Liu, Anthony R. Isles, Michelle E. Stewart, Sara Wells, Lydia Teboul

## Abstract

The high efficiency of genome editing presents a challenge when modifying genes associated with viability, welfare, or fertility issues, as implementation of the technology frequently results in mosaic animals with bi-allelic mutations. Combining deactivated Cas9 (dCas9) with Cas9 has been proposed as a strategy to protect one of the two target alleles from editing. We piloted this strategy with 11 genes that are reported as homozygous lethal or associated with welfare issues. We showed that the viability of founders was significantly increased when using 80:20 or 90:10 dCas9:Cas9 ratios, whereas the 70:30 ratio did not yield an equivalent protective effect. The associated overall production rate of mutated founder per manipulated embryo was significantly higher for the 80:20 ratio. Concomitantly, an increased proportion of dCas9 was associated with a significant increase in retention of unedited target alleles but, importantly, did not hinder germline transmission. In addition, editing genes in a paralog cluster with a combination of dCas9 and Cas9 reduced unwanted off-target editing, illustrating a further potential applicability of this approach. This study defines the optimal ratio between dCas9 and Cas9 for strategies aimed at achieving mono-allelic mutations within mosaic founders and proposes a means to reduce the incidence of off-target effects in experiments with limited gRNA options.
