## Supplementary Tables for "Combining Cas9 and dCas9 facilitates genome editing in genes associated with viability or welfare issues, or within paralogous gene clusters"

### Sheet: S.Table 1
Supplementary Table 1: Project information for genes employed in this study. Annotations sourced from MGI (https://www.informatics.jax.org/), Ensembl (https://www.ensembl.org/) and MARRVEL (https://marrvel.org/) genome browsers.
MGI ID	Genetic Background	Modification	Annotation/Justification
3646700	C57BL/6NTac	Single nucleotide variant	Mice homozygous for a gene trapped allele develop neural tubes defects at high frequency and exhibit prenatal lethality.
1917550	C57BL/6J	Single nucleotide variant	Mice homozygous for a gene trapped allele exhibit neural tube closure defects, abnormal craniofacial morphology, abnormal skeletal morphology, polydactyly, anopthalmia, pulmonary hopyplasia, and cardiac outflow tract defects.
95820	C57BL/6NTac	Single nucleotide variant	Homozygotes for targeted null mutations exhibit jumpiness, mildly impaired long-term potentiation and spatial learning, increased locomotor activity and metabolism of dopamine and serotonin, and loss of analgesic tolerance after repeated morphine doses. Electroporations with WT Cas9 results in sessions with no pups surviving until weaning age.
3584508	C57BL/6J	Single nucleotide variant	Mice homozygous for a targeted gene disruption display thigmotaxis and abnormal startle reflex. Phenotype in rats and humans indicate developmental and epileptic encephalopathy.
1352452	C57BL/6J	Single nucleotide variant	Homozygotes for a targeted null mutation exhibit impaired angiogenesis and heart development with hemorrhagic brains and hearts, and die around embryonic day 10. About 5% of heterozygotes share the hemorrhagic phenotype at embryonic day 9.5.
2448501	C57BL/6J	Single nucleotide variant	Mice homozygous for a knock-out allele exhibit complete embryonic lethality associated with embryonic growth arrest at E9.5.
1919769	C57BL/6J	Single nucleotide variant	No reported phenotypes. Initial electroporation sessions with WT Cas9 saw 0 pups survive until weaning age.
105047	C57BL/6J	Single nucleotide variant	Mice homozygous for a phospho-mimetic allele exhibit absence of cocaine locomotor activity sensitization. All WT Cas9 electroporations resulted in no pups being born.
1346006	C57BL/6J	Single nucleotide variant	Phenotype in rats indicate development and epileptic encephalopathy. Initial electroporations sessions with WT Cas9 saw low or no pups surviving until weaning age.
1315202	C57BL/6J	Single nucleotide variant	Mice homozygous for a gene trap allele show congenital diaphragmatic hernia (CDH), variable renal defects and enlarged heart right ventricles. Mice homozygous for either of two reporter alleles show diaphragm dysgenesis and die prematurely; those with end-stage CDH show dyspnea and lung congestion.
107595	C57BL/6NTac	Single nucleotide variant	Homozygotes for targeted null mutations exhibit cardiac arrhythmias and most die shortly after birth. Surviving males complete spermatogenesis but do not copulate, while females show delayed sexual maturation and reduction in spleen, thymus, and uterus.
108021	C57BL/6J	Indel	Ear1. Paralog gene. No reported phenotypes in mice.
108020	C57BL/6J	Indel	Ear2. Paralog gene. Homozygous knockouts exhibit preweaning lethality.

### Sheet: S.Table 2
Supplementary Table 2: The sequences of sgRNAs, ssODN HDR templates, primers and probes employed in this study.
Reagent name	Function	Sequence (5' to 3')
3646700_1	gRNA	GAGGTACAGCGGAGACGTGT (PAM:GGG)
3646700_donor_1	ssODN	CCAGCCAGTATCCCCATCCACTTACCTATCACAGTGCCTTCTGTGTTCAAAATAGGACTGTGTGCTCTCACTGGAGCCCCTTCACATATCAGCCCCACAtGcCTCCGCTGTACCTCACCCTTCAGTTGGGGAACAATGATTTTGGCTCCTGGGAAGTCCATAGCAATGCGGCGGCGCTTCCCTGGAACATAACACACCAG
Geno_3646700_F1	primer	AGGATTGGGAAAAGTGGGCAA
Geno_3646700_R1	primer	CCCTAAGCAGACCCAGCAAA
3646700-MUT1_F	ddPCR primer	TGTTATGTTCCAGGGAAGCG
3646700-MUT1_R	ddPCR primer	ACATATCAGCCCCACATGC
3646700-MUT1_P	ddPCR probe	TTTGGCTCCTGGGAAGTCCATAGC
1917550_1	gRNA	ACCCTTCGGGTAGCGCCCTA (PAM:GGG)
1917550_2	gRNA	AACCCTTCGGGTAGCGCCCT (PAM:AGG)
1917550_donor_1	ssODN	CTGACCTCGCTCCCCATCTCACCCCCGTAGTTAATGGAACGCTGGTGGCAGCCTCTACTGGAGCCCCTCCGGGCCTGCCTGCCACTGGGCCCTccGGCGCTACCCGAAGGGTTCCCACTACACAGCGATATTCTTGGGTAAGGCTCGATGGTTGGGCCCAGGGCCGGGAAGGCCATTTGCTCTGCCAGTTCCCCACAGCC
Geno_1917550_F1	primer	AACCCTGTCTAGGCAAATCCG
Geno_1917550_R1	primer	GGGGCTGTGTATTATTGTGAGC
Geno_1917550_F2	primer	TTCTCGTTCACAGAGAGGGTGT
Seq_1917550_R3	primer	CCACAGTAGGGCTGACATTC
1917550-UNI1_F	ddPCR primer	CGAAGGGTTCCCACTACAC
1917550-UNI1_R	ddPCR primer	AGAGCAAATGGCCTTCCC
1917550-UNI1_P	ddPCR probe	TTCTTGGGTAAGGCTCGATGGTTGG
95820_1	gRNA	CTTGGTCCACAAACTCCTCC (PAM:TGG)
95820_donor_1	ssODN	TAAAGGCACAACCAGCAAGATAATGGTATCAGTGTGGGCCTTCTTTGCCGTCATCTTCCTTGCAAGTTACACAGCCAACCTGGCTGCCTTCATGATCtAaGAGGAaTTTGTGGACCAAGTGACTGGCCTCAGTGACAAGAAGGTAAGGAGAGCCCATTTCCTCGTGCTAACTGCTATCCTCAACAGGGGTGACTCAACGG
Geno_95820_F1	primer	AACCATGTCTTAGCGCCACT
Geno_95820_R1	primer	CCAGGAATCCAAGGCATGTCA
Seq_95820_F3	primer	GAGTGTACACGCTGTGGAAATA
95820_MUT1_F	ddPCR primer	CTGGCTGCCTTCATGATCTAA
95820_MUT1_R	ddPCR primer	ATAGCAGTTAGCACGAGGAAAT
95820_MUT1_P	ddPCR probe	ATTTGTGGACCAAGTGACTGGCCT
3584508_1	gRNA	CTTCTTTATGCAACTATTTT (PAM:TGG)
3584508_donor_1	ssODN	ACATTATTCAGCATCTCATGGTAACGGTTGGTGTTGGCATACATTTGCTGGAAAATTGTGGTAACATTTtCAAAgATAGTTGCATAAAGAAGAGCTGAAATAAAAGAAACAATAGAAATAAAATAGATATCTCAAGTGAA
Geno_3584508_F1	primer	GGGGAACAAAAGGCCAGAAATGC
Geno_3584508_R1	primer	TTCCAGATGGTAGCAAGAGCAG
Geno_3584508_F2	primer	GGAGAGACCTAACGCCACAA
Geno_3584508_R2	primer	GTCCCCAGCCCCTGATATTT
Seq_3584508_F1	primer	TTATAACCTTGTGCCACTTGATTC
Seq_3584508_R1	primer	GGCAATTGTGAATGGGAAAT
Geno_3584508_OT1F1	primer	GCATATGTGTACCATGTTTTCTTCC
Geno_3584508_OT1R1	primer	CCACCCAAAAATCCACCAGG
Geno_3584508_OT1F2	primer	TTCCAGCAGTCATTGGTCTC
Geno_3584508_OT1R2	primer	CCCTGAGCTAGTGATGTAATGG
Geno_3584508_OT2F1	primer	AGGAGTTGTCGGAACTGACC
Geno_3584508_OT2R1	primer	CCTCTGTCGCCGTGATGTAG
Geno_3584508_OT2F2	primer	CCCTGGGCTCTCCAACTCAA
Geno_3584508_OT2R2	primer	CCTGCTTCGACAAGACTCCC
Geno_3584508_OT8F1	primer	GGTTGGGAGAGCATCTAACG
Geno_3584508_OT8R1	primer	AGAATGGGACAGTCCTGTGA
Geno_3584508_OT8F2	primer	AGCTCTCTCTGCTCTAGCTC
Geno_3584508_OT8R2	primer	TGCTCCATGCTGTAGAAGTG
3584508_MUT1_F	ddPCR primer	GCTCTTCTTTATGCAACTATCTTTGA
3584508_MUT1_R	ddPCR primer	CATTATTCAGCATCTCATGGTAACG
3584508_MUT1_P	ddPCR probe	TCCAGCAAATGTATGCCAACACCAAC
1352452_1	gRNA	TACGGCCAGTTCACGTGCGA (PAM:GGG)
1352452_donor_StuI	ssODN	TGCGGTGGTGCTGGTCGATGGGACAGTTCCGGTTGGCGCGGCACGTGTAGCTCAGGTTCCTCCGCACGCTGCGCTTGAAGAAGCTCTTGCAGaggcCtCACGTGAACTGGCCGTAGTGCTTGCCGCTCGACTTGTCCCCGCACACCACGCACTCGATGTGCTGCTGCTGCTGCTGCTTGTCGCTGCCCGGGCCGCCAGGG
Geno_1352452_F1	primer	AACCAACAAAGCTGAGCCGAG
Geno_1352452_R1	primer	AGGGGTAAGGAGGAGGGACAT
Geno_1352452_F2	primer	CCAACCTCAAATCAACTAGCCC
Geno_1352452_R2	primer	ATGCGGACTGTAATGGGGG
Geno_1352452_OT1F1	primer	GGCCCAAAGATATGGCAATGGTAG
Geno_1352452_OT1R1	primer	ACCCCTCCCAAGTTCATGCTA
Geno_1352452_OT1F2	primer	ATGGTAGTTAGCAGCTGGCG
Geno_1352452_OT1R2	primer	ACGGAGCACATCCAACAGAG
1352452_MUT1_F	ddPCR primer	CATCGAGTGCGTGGTGT
1352452_MUT1_R	ddPCR primer	AAGAAGCTCTTGCAGAGGC
1352452_MUT1_P	ddPCR probe	TAGTGCTTGCCGCTCGACTTGTC
2448501_1	gRNA	TCTCTTACCAGTAGGGCCGA (PAM:GGG)
2448501_donor_1	ssODN	TAGCCCATCAAGAATGCACCTCCAGGAAAGAAGTATGTCCGATGCCCCTGTAATTGTCTCCTTATCTGCAAAGTGACTTCTCAGCGGATTGCCTGCCCTgaGCCCTACTGGTAAGAGACCTAAGAAGAGAAGGCCATATGTAAGGAAAGTTGTAAAGCAATAGGGAAACAAACAAACAAAAAAACAAACAAAAATCTAGA
Geno_2448501_F1	primer	AAATGTGGTGTCTGCAACGAA
Geno_2448501_R1	primer	CTCCTCCATGAGAACCCGAAAG
2448501_MUT2_F	ddPCR primer	CCCTGTAATTGTCTCCTTATCTGC
2448501_MUT2_R	ddPCR primer	GGTCTCTTACCAGTAGGGCTC
2448501_MUT2_P	ddPCR probe	AGTGACTTCTCAGCGGATTGCCTG
1919769_1	gRNA	TAGGATGTCCGAGACCCAAC (PAM:TGG)
1919769_donor_1	ssODN	TGTCTAGGACAAAGCCTAAAACTAAAGAGCTTTAATAAATACTTGTTGAATGCACAAATGAATGAAGGAATGAATGAATCTTTGTCTCTTACCAGTTGGGctcCGGACATCCTATTCGCCGAGATGTATCCTTACAAATGAGTAGACAATTACAAGGGCATCTAACATATTTCTTCCCTGTTGGGGGGGTTTTGATTGGC
Geno_1919769_F1	primer	TTGCTTTTGTTGAGCGTGGG
Geno_1919769_R1	primer	CAGGTAAGGAACGTGGGGTC
Geno_1919769_OT1F1	primer	ATCTCTTGGCCTCTCGGACAC
Geno_1919769_OT1R1	primer	CAACAGGGTTCCTTTCCTCCA
Geno_1919769_OT2F1	primer	CCCAGACACCAATTTCCAAGT
Geno_1919769_OT2R1	primer	TTAGCAATATGGCCTCAATAAAAGT
1919769_UNI1_F	ddPCR primer	GGAAGAAATATGTTAGATGCCCTTG
1919769_UNI1_R	ddPCR primer	TCTTTGTCTCTTACCAGTTGGG
1919769_UNI1_P	ddPCR probe	ACATCTCGGCGAATAGGATGTCCG
105047_1	gRNA	GCACAGACCTCCTCGTTGGG (PAM:GGG)
105047_donor_1	ssODN	TCTTTTCCCAGGTTATCATGGCTACTAATAGGATTGATATCCTGGACTCTGCCCTGCTTCGTCCTGGGAGGATTGACAGAAAAATTGAATTCCCACCCCgCAAtGAGGAGGTCTGTGCTGGAGGTGCCTGGAGGAGCTCTGGCTATGGAGACAGTGCAGGGCTTAGGGCTTTCTTCTCTTATCCCTAGGCCCGGCTGGAC
Geno_105047_F1	primer	GGTCCATCCTGAGGGCAAAT
Geno_105047_R1	primer	TGAACAGTGCAACCGCGTAT
Geno_105047_F2	primer	CCAATTGTCGGGTCGCTCTA
Geno_105047_R2	primer	GGGGAGGTGGAATCTCCTGA
Seq_105047_F1	primer	ACCTTTATTCGTGTCTCTGGC
105047-MUT1_F	ddPCR primer	GAAAAATTGAATTCCCACCCCG
105047-MUT1_R	ddPCR primer	GGGATAAGAGAAGAAAGCCCTAAG
105047-MUT1_P	ddPCR probe	CAATGAGGAGGTCTGTGCTGGAGG
1346006_1	gRNA	CAAAGGGGCCAGTCTTCATC (PAM:TGG)
1346006_donor_1_RE	ssODN	GTAGGTCAAGGCTGTGGTGTGTGTGTGCGTGCATGTGCGTGTCTGTGTGTGTGCACGCCTGCATACTGCCTCTCTAGTTCCTGGACTTCTTTTCCAGAgGAAGACcGGCCCCTTTGCtGAgCACTCCAACCAGCTGTGGAACATCAGTGCTGTCCCCTCCTGGTCTAAAGTGAACCAGGGCCTCATTCGAATGTATAAGG
Geno_1346006_F1	primer	CTGATCTGGAGCCTCCCTCTAT
Geno_1346006_R1	primer	GGCAACACTGAGGTTGTGAGTA
Geno_1346006_F2	primer	TCTCAGAGGACCAGATCCATCA
1346006_MUT1_F	ddPCR primer	TTCCTGGACTTCTTTTCCAGAG
1346006_MUT1_R	ddPCR primer	GAGGCCCTGGTTCACTTTAG
1346006_MUT1_Probe	ddPCR probe	TCCAACCAGCTGTGGAACATCAGT
1315202_1	gRNA	CGGTGGTCCGATGCAGCAAC (PAM:AGG)
1315202_donor_1	ssODN	CGCCTGTTGGTGAGGCTGCAGGGGTTGGGGTGGTACTCACAGTTCAGTCACATCCTTTGGCATGCCTTTGGGGAGGGCATGGAGACCgcgGTTGCTGCAggGGACCACCGTCTCCACACAGGTGCACTGCTCAGGGCAGCGTGGACTCAGCTGGCAGCTGCTCTCCTCATTGCCTGTGGAAGACCCAGACAGGGTGAGCA
Geno_1315202_F1	primer	CCTCTGTCTGACCACTCCTTTC
Geno_1315202_R1	primer	AATTGGTGCGACTTAGCTCTGA
1315202_UNI1_F	ddPCR primer	CAGGCAATGAGGAGAGCAG
1315202_UNI1_R	ddPCR primer	GGTGGTACTCACAGTTCAGTC
1315202_UNI1_P	ddPCR probe	CCCAAAGGCATGCCAAAGGATGT
107595_1	gRNA	TCTGAAGTTGGGGGATCACT (PAM:TGG)
107595_donor_1	ssODN	CGGGAGTTCCTCTCCTACAAAAACTAAATCAGGTAATCCTTCCACCCCTAATCAATTTCAAGTCATACAAGTACAAAACCCAAGCGGTAGTGTACAGTAaCAAGTGATtCCCCAACTTCAGACGGTGGAAGGCCAGCAAATTCAAATCAACCCAACTAGTAGTTCATCTCTACAGGATTTGCAGGGTCAAATTCAGCTCA
Geno_107595_F1	primer	TGAAGATTTCCCATCGTTGAGGC
Geno_107595_R1	primer	GCTGAAATGACTGTGGTGGGA
107595-MUT2_F	ddPCR primer	CCAAGCGGTAGTGTACAGTAA
107595-MUT2_R	ddPCR primer	CCTGCAAATCCTGTAGAGATGA
107595-MUT2_P	ddPCR probe	CGGTGGAAGGCCAGCAAATTCAAA
Ear1_Indel_5_1	gRNA	AGGGGTTTGACCCAGGCATG (PAM:AGG)
Ear1_Indel_5_2	gRNA	TCTGGGAAGGGGTTTGACCC (PAM:AGG)
Ear1_7DELSNP_donor	ssODN	TCACTTCTCTTCTGTCCTCACAGGAAACATGGGTCCGAAGCTGCTTGAGTCCCGACTTTGTCTCCTGCTGCTGCTAGGACTTGTCCTAATGCTTGCCTGGGaCAAACCCCTTCCCAGAAGTTTGCCATCCAGCATATCAATAATAATACCAACCTCCAATGTAATGTTGAAATGATGCGTATTAACAGGGCTAGAAGAAC
Geno_Ear1_Indel_F1	primer	GAGGAATCTGGAAGAGCGGA
Geno_Ear1_Indel_R1	primer	GGATAGCTATACAAGGAGAGGGC
Geno_Ear1_Indel_F2	primer	GCAAAGCCTACAGCCAATCA
Geno_Ear1_SeqR	primer	CATCCAAGTGAACTGGAACC
Ear1_Ear2_Indel_OTiF2	primer	TGCACCAACACCACCCATAG
Ear1_Ear2_Indel_OTiR2	primer	GGGAGTCAGGGACAGGTTTC
Ear1_Ear2_Indel_OTiiF1	primer	CTGTACATTCTGCACCAACTTCACC
Ear1_Ear_Indel_OTiiR1	primer	TGGAGCGCAGACAGAGTAATAAT
Ear1_Ear2_Indel_OTiiiF2	primer	TTTCTAAAAGTGTGTAGTCGGGC
Ear1_Ear2_Indel_OTiiiR2	primer	TGTTCCATTCTGCATCTGACACTAC
Ear1_Ear2_Indel_OTivF1	primer	TTTTTCCATTAACGGGTGACAGC
Ear1_Ear2_Indel_OTivR1	primer	TCAATCTGTAGCGTGTTCTGTGA
Ear1_Ear2_Indel_OTivR2	primer	TGAGCCCCGTCCTCATAGAC
Ear1_Ear2_Indel_OTvF1	primer	AGCAGATGAGGGAAGGTACAAAG
Ear1_Ear2_Indel_OTvR1	primer	ACTGTGTACCCAGGCTAATAGAAAA
Ear1_Ear2_Indel_OTvF2	primer	TAATTCCTTGCCCGTTTTGTGAG
Ear1_Ear2_Indel_OTvR2	primer	AAACAGTTATGAAGTGTGCAGCC
Ear1_7ntdel_MUT1_F	ddPCR primer	ACTTGTCCTAATGCTTGCCTGG
Ear1_7ntdel_MUT1_R	ddPCR primer	TCAACATTACATTGGAGGTTGGT
Ear1_7ntdel_MUT1_P	ddPCR probe	ACCCCTTCCCAGAAGTTTGCCATC
Ear1_7ntdel_UNI1_F	ddPCR primer	AGTCCCGACTTTGTCTCCT
Ear1_7ntdel_UNI1_R	ddPCR primer	CTTCTAGCCCTGTTAATACGCAT
Ear1_7ntdel_UNI1_P	ddPCR probe	TCCCAGAAGTTTGCCATCCAGCAT
Ear2_Indel_5_1	gRNA	GGATGGCAAACCACTGGGAA (PAM:GGG)
Ear2_Indel_5_2	gRNA	TGGATGGCAAACCACTGGGA (PAM:AGG)
Ear2_DEL10_donor	ssODN	ACAGGAAACATGGGTCCGAAGCTGCTTGAGTCTCGACTTTGTCTCCTGCTGCTGCTAGGACTTGTCCTAATGCTTGCCTCATGCCTGGGACAAACCCCTTTGCCATCCAGCATATCAATAATAATGCCAACCTCCAATGTAATGTTGAAATGCAGCGTATTAACAGGTTTAGAAGAACATGTAAGGGCTTAAATACTTTT
Geno_Ear2_Indel_F1	primer	TACAATGGAGCCAGCAGCAC
Geno_Ear2_Indel_R1	primer	GACAGCTATGCAACGAGAGG
Geno_Ear2_Indel_F2	primer	CACCAGCTCCACCCATAGAG
Seq_Ear2_Indel_R1	primer	AGTGACAGGTTTCACGAGGAC

### Sheet: S. Table 3
Supplementary Table 3: Summary of 0:100 dCas9:Cas9 conditions where it was the only condition tested for that day and is not included in the main analysis.
Enzyme Ratio	0:100
No. of electroporations	7
No. of embryos used	1218
No. of pups analysed	37
No. of electroporation sessions with zero pups born	4
No. of electroporation sessions with zero pups to analyse	5
% of electroporations that result in no pups	71.4

### Sheet: S. Table 4
Supplementary Table 4: Summary of editing outcomes when targeting individual paralog genes, Ear1 and Ear2. G0 founders exhibited evidence of correctly mutated alleles at both paralogs even when targeting only one site with a site-specific gRNA. However, these were not transmitted simultaneously to the G1 generation.
		Ear1			Ear2									Off -target profile
Target gene	G0 Founder	G0 allele 1	G0 allele 2	G0 allele 3	G0 allele 1	G0 allele 2	G0 allele 3	Number G1 progeny born	Number G1 progeny genotyped	G1 Progeny transmission profile	Number of G1 progeny	G1 Ear1 allele	G1 Ear2 allele	OT-i	OT-ii	OT-iii	OT-iv	OT-v
Ear1	A	7 nt deletion + SNP	WT		22 nt deletion	1 nt insertion		30	26	1	6	7 nt deletion + SNP/ WT	WT/ WT	WT	WT	Mutant
										2	16	WT/ WT	1 nt insertion/ WT
										3	4	WT/ WT	22 nt deletion/ WT
	B	11 nt deletion	WT		25 nt deletion	WT		32	0
	C	1 nt insertion	WT		WT			22	22	1	14	1 nt insertion/ WT	WT/ WT	WT	WT	WT
										2	8	WT/ WT	WT/ WT
Ear2	A	WT			11 nt deletion	NHEJ	WT	21	16	1	1	WT/ WT	10 nt deletion/ WT	WT	Mutant	WT	WT	WT
										2	4	WT/ WT	11 nt deletion/ WT				WT
										3	2	WT/ WT	4 nt insertion + 3 nt deletion/ WT	WT	Mutant	WT	WT	WT
										4	3	WT/ WT	~500nt deletion/ WT
										5	6	WT/ WT	WT/ WT
	B	WT			5 nt deletion	20 nt deletion	1 nt deletion	16	16	1	16	WT/ WT	1 nt deletion/ WT	WT	Mutant	WT	WT	WT

### Sheet: S.Table 5
Supplementary Table 5: Off target locations for gRNAs used when targeting the Ear1 or Ear2 paralog genes. Off target are common to both Ear1 and Ear2.
Off-target name	Off-target site	Sequence	Type
OT-i	14:44284518-44284540	ACTGGGAAGGGGTTTGTCCC AGG	Intergenic (Exon of transcribed unprocessed pseudogene)
OT-ii	14:44160736-44160758	AGTGGTTTGTCCCAGGCATG AGG	Exonic
OT-iii	14:44056757-44056779	TGGATGGCAAACTTCTGGGA AGG	Exonic
OT-iv	14:22073848-22073870	CCGGGTTTGACCCAGGCAGG AGG	Intronic
OT-v	14:51399995-51400017	TCTGGGAAGGGGTTGGTCGC TGG	Exonic

### Sheet: List
Function
gRNA
ssODN
primer
ddPCR primer
ddPCR probe
